# A meta-analysis of the inhibin network reveals prognostic value in multiple solid tumors

**DOI:** 10.1101/2020.06.25.171942

**Authors:** Eduardo Listik, Ben Horst, Alex Seok Choi, Nam. Y. Lee, Balázs Győrffy, Karthikeyan Mythreye

## Abstract

Inhibins and activins are dimeric ligands belonging to the TGFβ superfamily with emergent roles in cancer. Inhibins contain an α-subunit (*INHA*) and a β-subunit (either *INHBA* or *INHBB*), while activins are mainly homodimers of either β_A_ (*INHBA*) or β_B_ (*INHBB*) subunits. Inhibins are biomarkers in a subset of cancers and utilize the coreceptors betaglycan (*TGFBR3*) and endoglin (*ENG*) for physiological or pathological outcomes. Given the array of prior reports on inhibin, activin and the coreceptors in cancer, this study aims to provide a comprehensive analysis, assessing their functional prognostic potential in cancer using a bioinformatics approach. We identify cancer cell lines and cancer types most dependent and impacted, which included p53 mutated breast and ovarian cancers and lung adenocarcinomas. Moreover, *INHA* itself was dependent on *TGFBR3* and *ENG* in multiple cancer types. *INHA*, *INHBA*, *TGFBR3,* and *ENG* also predicted patients’ response to anthracycline and taxane therapy in luminal A breast cancers. We also obtained a gene signature model that could accurately classify 96.7% of the cases based on outcomes. Lastly, we cross-compared gene correlations revealing *INHA* dependency to *TGFBR3* or *ENG* influencing different pathways themselves. These results suggest that inhibins are particularly important in a subset of cancers depending on the coreceptor *TGFBR3* and *ENG* and are of substantial prognostic value, thereby warranting further investigation.
