## Supplementary Table 1 for "A meta-analysis of the inhibin network reveals prognostic value in multiple solid tumors"

### Sheet: Gene alteration
Cancer type	n	Gene alteration frequency
		INHA	INHBA	INHBB	TGFBR3	ENG
Bladder	2373	0.0156	0.0166	0.009	0.0391	0.0085
Bone	419	0.0024	0.0024	0.0031	0.0062	0.0031
Breast	9477	0.006	0.0126	0.0031	0.0136	0.0131
Cervical	588	0.0238	0.0068	0.0055	0.0087	0.0073
Colorectal	4549	0.0103	0.0273	0.0069	0.0112	0.0058
Embryonal Tumor	597	0	0	0	0.0017	0
Endometrial	1877	0.0197	0.0267	0.0172	0.0357	0.0323
Esophagogastric	2852	0.0116	0.035	0.0244	0.0191	0.0184
Germ Cell Tumor	512	0.002	0.0039	0.0029	0.0029	0.0059
Glioma	5734	0.0029	0.0114	0.0011	0.0035	0.0075
Hapatocelullar Carcinoma	369	0.0081	0.0108	0	0.0054	0.0081
Head and Neck	1885	0.0127	0.0111	0.0186	0.0089	0.011
Hepatobilliary	1801	0.005	0.0089	0.0023	0.0085	0.0054
Leukemia/Lymphoma	6396	0.0022	0.0017	0.0009	0.0035	0.0019
Lung	7381	0.0133	0.0394	0.0133	0.0329	0.008
Melonoma	2460	0.0191	0.0565	0.0262	0.0346	0.0259
Ovarian	1799	0.0156	0.0089	0.0133	0.0318	0.0149
Pancreatic	1432	0.0098	0.0098	0.0062	0.0062	0.0124
Pheochromocytoma	442	0.0045	0.0068	0	0.0114	0
Prostate	7322	0.0107	0.0142	0.0257	0.0158	0.019
Renal Cell Carcinoma	3240	0.0052	0.0024	0.0012	0.0025	0.0021
Salivary Gland	1090	0	0.0028	0	0.0021	0.001
Sarcoma	1389	0.018	0.0158	0.0111	0.0309	0.0157
Thyroid	1165	0.0017	0.0017	0	0.002	0.0078

### Sheet: Gene expression
	INHA			INHBA			INHBB			TGFBR3			ENG
	Mean	SD	n	Mean	SD	n	Mean	SD	n	Mean	SD	n	Mean	SD	n
Cervical	72.3052	585.813	306	180.599	449.338	306	238.381	542.236	306	267.129	491.269	306	1548.94	1046.39	306
Endometrial	25.7076	42.8045	527	74.5662	231.261	527	739.368	1010.96	527	455.958	747.464	527	3043.48	2078.34	527
Glioblastoma	26.652	22.4586	166	29.4198	71.405	166	375.214	215.304	166	307.803	311.019	166	2689.22	1428.7	166
Head & Neck	7.33152	13.195	522	1245.55	1800.96	522	294.721	400.378	522	258.694	278.753	522	2024.31	1190.79	522
Liver	73.1811	522.296	373	75.0481	115.234	373	1236.21	1409.95	373	656.269	702.001	373	2500.09	1896.99	373
Renal Clear Cell	152.688	875.162	534	150.851	182.84	534	1765.6	1563.51	534	978.8	500.013	534	9741.16	5165.98	534
Renal Papillary Cell	48.4192	326.686	291	44.4482	129.684	291	137.508	191.338	291	738.615	736.19	291	2205.89	1792.4	291
Lower grade glioma	27.5149	20.4473	530	27.9061	107.756	530	337.172	243.331	530	573.337	425.884	530	1281.96	975.597	530
Lung adenocarcinoma	277.62	1111.64	517	284.632	341.871	517	682.013	1037.91	517	328.707	459.593	517	3311.47	2836.65	517
Stomach	49.8041	404.297	415	741.353	818.925	415	370.273	1065.5	415	875.639	897.798	415	3505.74	2132.82	415
Breast LumA	29.6404	123.278	499	419.902	362.183	499	792.231	639.277	499	1218.76	1298.32	499	2859.74	1320.65	499
Breast LumB	53.2823	183.6	197	392.795	351.52	197	662.376	1430.87	197	1030.29	1779.95	197	2046.67	987.537	197
Breast p53 mut	48.3723	273.801	346	425.52	405.663	346	851.591	1325.25	346	892.337	1419.49	346	2627.65	1346.19	346
Breast p53 WT	34.0312	127.843	735	396.984	382.557	735	800.376	951.662	735	1147.79	1398.66	735	2804.35	1553.14	735
Ovarian p53 mut	44.686	56.155	193	143.76	218.727	193	1055.88	1248.04	193	589.235	359.313	193	1692.19	847.315	193
Ovarian p53 WT	67.0464	148.225	107	135.045	233.426	107	1005.58	970.5	107	624.962	550.235	107	1753.93	1070.95	107

### Sheet: Dependency
	INHA	INHBA	INHBB	TGFBR3	ENG
Bile Duct	3	0	0	0	0
Bone	1	1	1	0	0
Breast	7	4	0	1	0
CNS	4	1	0	0	0
Colorectal	5	0	1	0	0
Endometrial/Uterine	5	5	0	0	0
Esophageal	21	0	0	0	0
Gastric	14	0	2	0	2
Head and Neck	5	0	0	0	0
Kidney	4	0	0	0	0
Leukemia	2	1	0	1	0
Liver	4	0	0	0	0
Lung	9	4	1	0	0
Lymphoma	1	0	0	0	1
Myeloma	11	3	6	0	0
Ovarian	14	6	0	0	0
Pancreatic	12	0	0	2	0
Sarcoma	2	2	2	0	0
Skin	2	3	0	0	0

### Sheet: Dependency genes
Dependency relations		Number of (co)dependent genes	(Co)dependent genes
INHA	INHBA	1	MAX
INHA	INHBB	4	GRPEL1 SF3B4 ESR1 TFAP2C
INHBA	TGFBR3	1	PROSER2
ENG	TGFBR3	1	KLF5
INHBA	INHBB	1	PPP1R12A
ENG	INHBA	13	VCL TLN1 KIRREL1 NDUFAF3 CORO7 LYPD3 MRPS23 JUN C3orf38 TAOK1 CCT3 ADSL MRPS2
INHA		30	ACSM6 DONSON IFI35 ABCB7 POLRMT TGIF2LX ANKRD16 ZNF32 GATA3 CCND2 ISCU GNS EIF5 ZC3HC1 H4C6 PGGT1B DTWD1 CDK4 UGT2B10 TIPARP DEXI RBM25 TMEM121B SLITRK6 ADAM2 NDUFB4 FOLR3 FUBP1 ATP5F1C RAB11B
TGFBR3		44	MAGEH1 MYO7A RAC1 MOB2 PRKAR2B C7orf31 PTAFR PPP6C PACSIN3 VSTM2B GXYLT1 SH3GL3 GATAD1 NAT10 JAK1 VPS9D1 KRTAP26-1 CDCP1 YAP1 EIF3K CTNNB1 POMT2 CDC26 CD79A NOL11 CREB1 CFL1 WDR43 NMD3 PIGC RNASEH2B SLC25A44 C5orf52 TTC33 MALL GAB1 SNRNP25 SMG1 TFAP2B GCLC CFAP74 LPIN3 MLIP FAM83H
INHBA		57	CD180 MRPS18A NUAK1 DHCR24 MTHFD1 EP300 TRIO PFAS MRPS33 WWTR1 TMEM79 MAF1 MRPS15 TEAD1 TTR ZNF500 SLK PROK1 EPHA2 FYB1 OGDH NMT1 RAPGEF6 DAB1 MRPL52 HCCS BCR ZFP36L1 COX4I1 PLEKHA1 STRN4 RPN2 MED19 MARK2 CELF1 NEFM MSANTD1 DNAJB6 PFDN5 FRAT1 MRPS18C PPP1CB DNAAF4-CCPG1 CCDC136 WDR20 MOB4 FOSL1 PDCD10 MED23 PPP4C CAB39 EIF4G1 RSU1 TMEM63A SUPT20H MRPS24 PPAT
INHBB		49	EIF2B5 RAE1 LRRC20 MNAT1 SH3BGRL3 NTM NBEAL1 FURIN KMT2D RPL36A SUGCT NDUFB7 SVOP PPP1R15B BIRC6 HSD17B8 DDX27 ACD INCA1 ZNF222 TSPAN10 APBA3 GALP FOXA1 H2BC6 CDK1 PAF1 ACTBL2 PSD4 GBP5 COPS8 TRPS1 NOXRED1 IPO7 WDR26 MOCS2 JARID2 MRPS31 SCIMP SLC3A2 GMEB1 OR2Y1 ICAM5 KIAA0895 PARD6B MYO16 CNGA1 GRHL2 SETD1B
ENG		71	FERMT2 ELMO2 PMPCA SLC25A3 OR2M5 SFTPC PDGFRB MATN2 KRT24 MRPS10 GAREM1 MYCBPAP KNDC1 MRPL38 PHC1 CHD1 SCGB1D1 ITGAV SOX10 PRKAR1A SLC38A9 CYC1 COMMD1 EGLN1 MSL3 ABCA7 TMEM70 NHLRC2 SLC16A7 NDUFA11 CARD18 ATP5PO SUZ12P1 STIL SNAP23 SLC10A6 CDC42 LARGE1 FBXO11 HSCB RPL15 CERCAM RAB10 NFKB2 TMEM143 LMNA PCBD2 MDS2 TBP ELL DOCK7 SAR1A WDR38 FGD1 TRPC6 ARPC1B WDHD1 STXBP3 MSTO1 ADH4 PROCR ZBBX VRK1 S…
